# SnoBIRD: A tool to identify C/D box snoRNAs and refine their annotation across all eukaryotes

**DOI:** 10.1101/2025.04.01.646650

**Authors:** Étienne Fafard-Couture, Cédric Boulanger, Laurence Faucher-Giguère, Vanessa Sinagoga, Mélodie Berthoumieux, Jordan Hedjam, Virginie Marcel, Sébastien Durand, Mark A. Bayfield, François Bachand, Sherif Abou Elela, Pierre-Étienne Jacques, Michelle S. Scott

## Abstract

Small nucleolar RNAs (snoRNAs), a group of noncoding RNAs present amongst all eukaryotes, are most extensively characterized for their regulation of ribosome biogenesis and splicing. Despite their central roles, current snoRNA annotations remain incomplete. Several eukaryote genome annotations contain few or no snoRNAs, and none distinguish expressed snoRNAs from their pseudogenes—a recently characterized snoRNA subclass with distinct features and expression levels. To address this, we developed SnoBIRD, a BERT-based C/D box snoRNA predictor trained on snoRNAs spanning all eukaryote kingdoms. We show that SnoBIRD outperforms existing tools and is the only predictor capable of identifying snoRNA pseudogenes using biologically relevant signal. Applied on the fission yeast and human genomes, we demonstrate that only SnoBIRD scales well with genome size in terms of runtime, and we identify and experimentally validate several new SnoBIRD-predicted C/D box snoRNAs. By running SnoBIRD on multiple eukaryote genomes, we identify hundreds of novel snoRNA candidates and highlight SnoBIRD’s usefulness to determine the evolutionary paths of snoRNAs distributed across different species. Overall, SnoBIRD represents a user-friendly and efficient tool for reliably predicting C/D box snoRNAs and their pseudogenes across any eukaryote genome.

**Graphical abstract:** 
