## Supplementary Tables 1 and 2 for "SnoBIRD: A tool to identify C/D box snoRNAs and refine their annotation across all eukaryotes"

### Sheet: Supplementary Table S1
	Supplementary Table S1. List of primers used in this study for qPCR analyses in Schizosaccharomyces pombe
	Target	ID	Orientation	Sequence (5'-3')
	snR99 (sno12)	FB639	Foward	CCTGAAGTCAAGTATGATGGTTGG
	snR99 (sno12)	FB640	Reverse	GGGAAAGCCACTCAATTCTTCGCT
	snoZ7	FB7822	Foward	TGGAAAAGATGAAAAAAACTTTTTTTTG
	snoZ7	FB7823	Reverse	ATGGATCAGCATAATTGCAG
	snR69	FB7826	Foward	TACCATGATGATTTTCTTCGTTAAAC
	snR69	FB7827	Reverse	GTTCAGATAAATAAAAACTTCGCG
	snR101	FB735	Foward	CGCTCCAACGCTGCGAACAATAAA
	snR101	FB736	Reverse	CAGTGTAAGCTAGAACCAGCGATCT
	snR97	FB791	Foward	AGGGTAAACTGTCGTTCCTT
	snR97	FB792	Reverse	GTATGTGATAAACAAACTGCGTT
	nda2	FB202	Foward	GCTATGAGCCACCCCAACAC
	nda2	FB203	Reverse	AGACCAAGCTTCAGCAATCGA
	pck1	FB6811	Foward	CCATTACGTCGTAAAGACTG
	pck1	FB6812	Reverse	GCAATTCTGGCTTCTTTGG
	CD442	FB7842	Foward	CGTCCTATCGACTATGACG
	CD442	FB7843	Reverse	AGACATCGAAGATACTGGC
	CD387	FB7844	Foward	GACTATAATTTGCGATTGAGCG
	CD387	FB7845	Reverse	TTGTCGCATACTGATGGAG
	CD644	FB7846	Foward	CTATTGTGATGACAAAAGAAGAAGC
	CD644	FB7847	Reverse	ATTTCTCAGAATGAATTAGCTTGG
	CD865	FB7848	Foward	CTATGATGAGCAATTTGTGTCG
	CD865	FB7849	Reverse	TCAGAGATCGGATTTGGC

### Sheet: Supplementary Table S2
		Supplementary Table S2. New high-confidence C/D box snoRNA candidates predicted by SnoBIRD across different eukaryote species with mean read coverage across the TGIRT-Seq samples, genomic location, probability of the first model (C/D box snoRNA prediction), box score (including box motif and location in the sequence), terminal stem score, structural score, probability of the second model (express…
	prediction_id	species	mean_coverage	chr	start	end	strand	probability_CD	box_score	C_MOTIF	C_START	C_END	D_MOTIF	D_START	D_END	C_PRIME_MOTIF	C_PRIME_START	C_PRIME_END	D_PRIME_MOTIF	D_PRIME_START	D_PRIME_END	terminal_stem_score	structural_score	probability_expressed_pseudogene	predicted_label	predicted_sequence
	CD_34026	danio_rerio	15.3607142857143	18	18577477	18577547	-	0.999984979629517	5	ATGATGA	6	12	CTGA	63	66	CTGACTA	31	37	CTCT	24	27	-14	-0.22	0.999203622341156	expressed_CD_snoRNA	ATGAAATGATGAGCTTTTCATGTCTCTTCTCTGACTATTTGACTGGAGACGCATAAAGACCTCTGATCATA
	CD_37705	danio_rerio	9.65263157894737	19	27464161	27464256	-	0.999974370002747	4	ATGATGA	6	12	ATGA	88	91	GCACTGA	63	69	CTGA	32	35	-1.2	-0.17	0.999953269958496	expressed_CD_snoRNA	TGTTAATGATGACTGCGTTTGTTCGGTTCCACTGAAAGTCAATGAAGTAACTTTCTCGCGGCGCACTGAAACACTGACAGACAATGCATGAACTTT
	CD_39362	danio_rerio	40.7905405405405	2	26500673	26500747	+	0.999926805496216	2	GTGAAGA	6	12	CTGA	67	70	ATGATGG	43	49	CTGA	33	36	-72	-0.15	0.999950170516968	expressed_CD_snoRNA	TTTCGGTGAAGATAATCTGACCAGTTCTGCTACTGAATGTTCATGATGGATATCTATGTTCCAACTCTGAGAAAG
	CD_41818	danio_rerio	47.2528735632184	2	37814655	37814742	-	0.999948859214783	4	ATGATGA	6	12	CGGA	80	83	GCACTGA	60	66	CTGA	33	36	-17.1	-0.21	0.999953746795654	expressed_CD_snoRNA	CAGACATGATGATTTCGCAGTCCGTGTTTCACCTGAAGTCTAATGATTACAGCCCTACTGCACTGACTGGTTGAAGCAGCGGAATAAA
	CD_48470	danio_rerio	56.4880952380952	21	11962767	11962851	-	0.999931812286377	5	ATGATGC	6	12	GTGA	77	80	GAGATGA	53	59	GTCA	24	27	-8.8	-0.22	0.999755084514618	expressed_CD_snoRNA	TTGCTATGATGCTTTAATTTTTCGTCAACAGTAACCCACCTCAGTGGTTGTTGAGATGATATTCCTGAGCATAAGTGTGATCAAA
	CD_48472	danio_rerio	28.8341666666667	21	11964739	11964839	-	0.999731242656708	9	GTTATGA	6	12	CAGA	93	96	NNNNNNN	0	0	CTGA	36	39	-59.2	-0.18	0.999947428703308	expressed_CD_snoRNA	CAGATGTTATGATGTATTTATAATCTGTCAATCCCCTGAAGCCTGTGATGACAGCATACCTCAATAACTGAACCTCTGGAGTTGCTGTAATTCAGACTTGT
	CD_56219	danio_rerio	15.7308333333333	24	23746606	23746706	+	0.999948978424072	4	ATGATGA	6	12	CTAA	93	96	CTGATGC	56	62	CAGA	39	42	-59.2	-0.18	0.52809476852417	expressed_CD_snoRNA	TTGCAATGATGAATATCACACTTTCGCCGTTTACCCATCAGACCAAATTGGGATGCTGATGCTGTGACAATCTGAAGCAACAGCAGAGTTGACTAACATGT
	CD_61492	danio_rerio	23.9636150234742	3	18829144	18829215	+	0.99988067150116	4	ATGATGA	6	12	CTGA	64	67	GTGTGGA	47	53	TCGA	29	32	-43.2	-0.15	0.999953627586365	expressed_CD_snoRNA	ATACTATGATGAACACTAACACAGACATTCGAATCCTGAATCTACTGTGTGGAAATTGTTGTTCTGATTTTT
	CD_77270	danio_rerio	31	6	9671396	9671476	-	0.999961376190186	4	ATGATTA	6	12	CTGA	73	76	GTCACTA	55	61	CTGA	24	27	-19	-0.12	0.99993622303009	expressed_CD_snoRNA	TGTCGATGATTATTTTGTGCTGACTGACTTTTCTGACGATATTCTTCAGCCTTCGTCACTACCACTGAGACTCTGAGCAGA
	CD_77385	danio_rerio	12.6057605760576	6	13201524	13201625	-	0.99997878074646	7	GTATTAA	6	12	ATTA	94	97	ATGGTGA	65	71	GTGA	31	34	-53.2	-0.15	0.999758541584015	expressed_CD_snoRNA	TGCGTGTATTAAAACATTGTGACTAGTTCAGTGATGATTTCTTATAACCATCTTTCGGCTGAATATGGTGATCGACACACTCTTATCTGATGTATTACTAGT
	CD_79883	danio_rerio	32.0248015873016	7	25042433	25042517	+	0.999985694885254	4	ATGATGA	6	12	ATGA	77	80	ATATTTA	53	59	CTGA	32	35	-11.1	-0.15	0.999945521354675	expressed_CD_snoRNA	TCTCAATGATGATAACTTTCACAGACCTGTACTGAATCACTGTGATTGCACAATATTTATCTGACGTGAGATCGAGATGATCATT
	CD_86556	danio_rerio	13.0232843137255	8	16610679	16610747	-	0.999956727027893	2	GTGATGA	6	12	CTGA	61	64	AGGATGG	41	47	CTGA	25	28	-62.3	-0.26	0.999946117401123	expressed_CD_snoRNA	CTAGTGTGATGAATCTGATGTCCACTGACTTAAGCCATGGAGGATGGATATTAGCTCTGTCTGATCTGG
	CD_86559	danio_rerio	120.693376068376	8	16612178	16612256	-	0.999983072280884	2	ATGATGA	6	12	CTGA	71	74	ATGCTGA	36	42	TTGA	28	31	-33	-0.14	0.999923706054688	expressed_CD_snoRNA	TGCATATGATGACCCTATTTGCTACTCTTGATTTCATGCTGATGAAATTGCAACCACCAAAATACCTTGTCTGAAGCAC
	CD_90501	danio_rerio	9.39676616915423	9	21432838	21432905	-	0.999859094619751	5	GTGATTA	6	12	ATGA	60	63	GTGTTGA	43	49	TTCA	25	28	-67	-0.21	0.999881267547607	expressed_CD_snoRNA	GTCCAGTGATTATAACAATTGCTGTTCACATCCTGAAACATGGTGTTGACACTTGTAATATGAGGACA
	CD_90502	danio_rerio	12.0601851851852	9	21436484	21436556	-	0.999968647956848	5	ATGATTA	6	12	ATGA	65	68	TTGTTGA	46	52	CTGT	24	27	-78.4	-0.21	0.999950051307678	expressed_CD_snoRNA	GCTCAATGATTATAACTTCATTGCTGTTCACATTCTGAAACAGTTTTGTTGATCACTTTGAGTTATGAGGGCA
	CD_90503	danio_rerio	7.09217171717172	9	21436885	21436957	-	0.999921202659607	5	GTGATTA	6	12	ATGA	65	68	GTTGTGA	43	49	CTGT	25	28	-39	-0.2	0.999472439289093	expressed_CD_snoRNA	GTCCAGTGATTAGAAAACCATTTGCTGTTCACATGCTGATTTGTTGTGATTGCCGAGGTTCTATATGAGGCTT
	CD_94429	danio_rerio	69.5111111111111	1	7918116	7918191	-	0.999979257583618	2	GTGATGA	6	12	CTGA	68	71	GTTCTGA	46	52	CTGA	29	32	-14	-0.22	0.999953508377075	expressed_CD_snoRNA	TTGCAGTGATGAGAAACCGTTTGCTAAGCTGATCCATGATTATTGGTTCTGATTGTAAACTCTCTCCCTGAGCTCT
	CD_138555	danio_rerio	25.1328502415459	2	26499345	26499414	+	0.999946475028992	4	ATGATGA	6	12	CTGA	62	65	CGGATAA	42	48	CCGA	29	32	-334.9	-0.15	0.999952793121338	expressed_CD_snoRNA	TGTACATGATGAATCCAAATTGCGGAATCCGATTTTCCATGCGGATAAACACCTTGGAGAACTGAACGCT
	CD_142490	danio_rerio	13.3405349794239	20	2735329	2735410	+	0.999935507774353	4	ATGATGA	6	12	CTGT	74	77	ACAATTA	48	54	CTGA	31	34	-29.7	-0.19	0.999950289726257	expressed_CD_snoRNA	TCCAAATGATGATACGCATGAACTCTCTCTCTGAGTTGCGCTGATGTACAATTAAAGAGTCTGACCGGACGGGCTGTAAAGC
	CD_142491	danio_rerio	34.5916666666667	20	2736833	2736933	+	0.999958395957947	5	ATGATGA	6	12	TTAA	93	96	GCTAAGA	61	67	CTGA	48	51	0	-0.13	0.999953985214233	expressed_CD_snoRNA	TCTGAATGATGAATTAATGTACACTGTTCTGGAGTAACGTTGTTACGCTGACAGTTTACCGCTAAGATCTGACTCGACAGCCTCTCCACATGTTAATATAA
	CD_158347	danio_rerio	23.0961538461538	24	23745909	23745987	+	0.999950766563416	3	ATGATGA	6	12	CTGA	71	74	GTGCTGA	52	58	CCGT	26	29	-44.1	-0.21	0.999902844429016	expressed_CD_snoRNA	AAGCAATGATGAGTTCACATTTTTGCCGTTTACCCATCATACCAGATTGGGGTGCTGAAACTGTGACTTTCTGAAGCAA
	CD_158348	danio_rerio	18.6875	24	23746190	23746298	+	0.99997341632843	3	ATGATGA	6	12	TTCA	101	104	GTGATGA	64	70	CAGA	39	42	-26.4	-0.19	0.999946236610413	expressed_CD_snoRNA	TTACAATGATGAATATCACACTTTCGCCGTTTACCCATCAGACCAAATTGGGTTGCTGATACCGTGATGATCTGAAGTAACAGTGTTGACTAGCTTTTAGTTCATTTGA
	CD_158349	danio_rerio	20.8446601941748	24	23746862	23746965	+	0.99997353553772	3	ATGATGA	6	12	CTGA	96	99	TTGTTGA	53	59	CAGA	39	42	-21.6	-0.12	0.996502876281738	expressed_CD_snoRNA	TTGCAATGATGAATATCACACTTTCGCCGTTTACCCATCAGACCAAATTGGATTGTTGATACTGTGACTATCTGAAGCATAAAGCAACAGCAGAACTGAACACT
	CD_165946	danio_rerio	10.2513368983957	3	54556342	54556410	+	0.999732553958893	8	ATGATGA	6	12	CTGA	61	64	NNNNNNN	0	0	TTGA	25	28	-135.3	-0.13	0.9998939037323	expressed_CD_snoRNA	CACAAATGATGACATTTTAGAATTTTGACTGTTGAGTGATGTCTTTTCAAAGTAAACGCACTGATGTGT
	CD_167530	danio_rerio	144.361486486486	3	29869815	29869889	-	0.999884843826294	4	TTGATGA	6	12	CTGA	67	70	GCCATGA	39	45	CGGA	26	29	-81	-0.25	0.999953985214233	expressed_CD_snoRNA	TGCCATTGATGATACTCTCGACGGGCGGACATATTTGGGCCATGAGCCCTTGCTGAATGTCGAGTACTGAGAGCA
	CD_177029	danio_rerio	50.1967592592593	5	61351922	61351994	+	0.999968767166138	3	ATGATGA	6	12	CTGA	65	68	ACCATGA	42	48	CTGC	30	33	-19.2	-0.12	0.998502373695374	expressed_CD_snoRNA	TTGTAATGATGATTGGCATAAATGTTCAACTGCTCTTAAAAACCATGAAAGAGGATTTGCCTTTCTGAACATG
	CD_183470	danio_rerio	18.9450757575758	6	13205003	13205091	-	0.999969363212585	5	GTGATGA	6	12	ATGT	81	84	ATGCACA	46	52	CTGA	35	38	-31.8	-0.18	0.999931454658508	expressed_CD_snoRNA	AACACGTGATGATTATCCTAACACCATCTTTCGCCTGAGTGACTGATGCACAATTCTTTAATCTCTGATTGGTGTGGGAAATGTATGAC
	CD_185287	danio_rerio	6.59451219512195	6	57479085	57479167	-	0.999878764152527	4	GTGATGA	6	12	CAGA	75	78	GTGTGGT	49	55	CTGA	25	28	-133	-0.22	0.999945640563965	expressed_CD_snoRNA	CAGCCGTGATGACAGCAGCATTTTCTGAAGCAGATGACGAGTCCGCTTGTGTGGTAGCAGGATTACACTGAGCTCAGAATCAC
	CD_186488	danio_rerio	71.8856837606838	7	25044474	25044552	+	0.999979734420776	2	ATGATGA	6	12	CTGG	71	74	GTGATGT	43	49	CTGA	33	36	-4	-0.13	0.999890089035034	expressed_CD_snoRNA	GTTAAATGATGATTTCCATGACAAGCATATATCTGAATTCCAGTGATGTTTGCCTATTTATTCTGATAATCTGGATGTT
	CD_186489	danio_rerio	67.6570048309179	7	25045640	25045709	+	0.999952435493469	2	ATGATGA	6	12	CTGA	62	65	CTGTTGA	39	45	CTGA	31	34	-21.9	-0.13	0.999951601028442	expressed_CD_snoRNA	AACACATGATGATTTAGCAGTCTCGTTCGTCTGAAGTACTGTTGAGAAACCTAGCTTTATACTGATGTTA
	CD_191292	danio_rerio	13.8357142857143	7	69325156	69325226	-	0.999968409538269	3	GTGATGA	6	12	CTGA	63	66	AAGATGA	36	42	CGGC	30	33	-76	-0.33	0.999948978424072	expressed_CD_snoRNA	GCTGTGTGATGATAAAATGAGTGATCCATCGGCAGAAGATGATTCTGTTGACACTTTTATATCTGACAGCA
	CD_193014	danio_rerio	34.7038152610442	8	37226248	37226331	+	0.999974250793457	3	ATGATGA	6	12	CTGA	76	79	GTTACGA	52	58	CTGT	27	30	-23.5	-0.23	0.950341165065765	CD_snoRNA_pseudogene	ACAACATGATGATTGGTCTATCACGACTGTTCGTGAAATGTGCAGCCCTTTGTTACGACGTGGCACATTGACCGTCTGATTCTC
	CD_15445	gallus_gallus	661.217391304348	14	1331412	1331550	+	0.999954700469971	2	GTGATGA	6	12	CTGA	131	134	GTGGTGA	106	112	TTGA	24	27	-162.5	-0.15	0.999864459037781	expressed_CD_snoRNA	GCAAAGTGATGAATAATATTTCCTTGAGCCAAAAAGAGAGAGAGTTGTGTGTGTGTGTGGTTGTATGACAGGGGTGTTTGTGAGAATTGTGTGCCTTATAATTTGGTGGTGACAGCTAAACTGATAAGATCTGATTGCT
	CD_16821	gallus_gallus	41.2357142857143	18	4942427	4942497	-	0.999972462654114	3	GTGATGT	6	12	CTGA	63	66	GTGAGGG	41	47	CTGA	27	30	-256.2	-0.27	0.996985971927643	expressed_CD_snoRNA	AGCCAGTGATGTGCTGTTATCCCTGTCTGACAACTCAGCTGTGAGGGAGAAACAATTGTCCACTGAGGCTT
	CD_25128	gallus_gallus	1709.56395348837	2	114981050	114981136	-	0.999954342842102	4	ATGATGA	6	12	GTTA	79	82	TTGATGT	44	50	CTGA	33	36	-2.6	-0.16	0.999945878982544	expressed_CD_snoRNA	GCATCATGATGATATCTTTGCCGTTTACCCATCTGACTGGTTGTTGATGTGTATCTTTGAATCTGAAGTGCCAGTACAGTTAGTAAC
	CD_28369	gallus_gallus	70.9084967320261	27	3787255	3787408	-	0.999971747398376	8	GGGGGGA	6	12	CAGG	146	149	ACGCTGA	82	88	CAGA	47	50	-50.4	-0.31	0.998824775218964	CD_snoRNA_pseudogene	GTAAAGGGGGGAAATGGGAACAGCTCTTGGCTTTAAAGTGCATGGACAGAATCCATGGTCTGTGATGAGAAATCATGCACCACGCTGAGGTTTGATGCATAACCCCATTGCATCTGAGACTTGGATTCGTTTCCATGCAGCCATGCAGGGGCGT
	CD_28378	gallus_gallus	85.3375	27	4317451	4317571	-	0.999949097633362	5	GGGCTGG	6	12	CTGA	113	116	GTGATTA	91	97	CTGG	32	35	-108	-0.33	0.999172747135162	expressed_CD_snoRNA	CCTTGGGGCTGGCCCTGCCCCAGCTCCTTCCCTGGAAGGGGTGATGTGTCAGCACACAGCCCGAGATAAGGACTCTGACTGCGTTTACGTGTGATTAAACATGTTGAGTGCTCTGACCTTC
	CD_34737	gallus_gallus	22.1911764705882	3	95666676	95666744	-	0.999931812286377	6	ATGGCAA	6	12	CTGA	61	64	ATGTATA	44	50	CTGA	24	27	-15.5	-0.15	0.999407291412354	expressed_CD_snoRNA	CACCCATGGCAATATGATGAAACCTGAATTGTATCTTACACACATGTATATGTCTGTAATCTGATGCCA
	CD_35545	gallus_gallus	131.7	38	246317	246437	+	0.999924063682556	2	ATGATGA	6	12	CTGA	113	116	GTGAAGA	59	65	CTGC	27	30	-610.5	-0.5	0.999618768692017	expressed_CD_snoRNA	GCCCCATGATGAGCCCCATCCTTGCACTGCGAGGATTCGCAGCCCCATGCTGTGGAATGTGAAGACCCCCCAGGGTTCCCAGGGCCTCACCATGGGGGTGGGGGCTTGGGCGCTGAGGGCG
	CD_41082	gallus_gallus	2019.94285714286	4	90521329	90521399	-	0.999964237213135	4	GTGATGT	6	12	CTGA	63	66	GTGCTGA	44	50	GTCA	25	28	-314.4	-0.26	0.999927043914795	expressed_CD_snoRNA	TGGAGGTGATGTCTGAGTGAATCTGTCAATCCACTGAGCCGCTGTGCTGACAGCCCTCACTGCTGATCCCG
	CD_59884	gallus_gallus	160.7875	1	78315142	78315222	+	0.99984073638916	3	ATGATGA	6	12	CTGA	73	76	CTGGTGC	53	59	CTGA	32	35	0	-0.11	0.99971204996109	expressed_CD_snoRNA	CCCTGATGATGAAGAATTTCGCTTAGGAATGCTGAGATCCTATGTCCTTTCCCTGGTGCAACGCAAATAAACCTGAATCTT
	CD_73298	gallus_gallus	62.6274509803922	11	1766792	1766894	-	0.999941945075989	5	AAGATGA	6	12	CAGG	95	98	AAAATGA	61	67	CTGA	26	29	-125	-0.23	0.999945044517517	expressed_CD_snoRNA	GAGGGAAGATGACAGTAGGTGTGGCCTGATGTGATGAGTTTGTTTCATGTCTCTTCTCTGAAAATGACACTGAAGGTACTCCAAAGACTCTGATCAGGCACCT
	CD_78435	gallus_gallus	423.781690140845	16	2147321	2147392	-	0.999965310096741	2	GTGATGA	6	12	CTGA	64	67	GTGCGGA	41	47	CTGA	27	30	-32.5	-0.25	0.999912977218628	expressed_CD_snoRNA	CTGCTGTGATGAAACTTCGATGCCATCTGACTGCATCCCTGTGCGGAAACCCAGAGGCTGTTTCTGAGCACC
	CD_90321	gallus_gallus	1217.476	2	114981611	114981736	-	0.999972939491272	2	GTGATGA	6	12	CTGA	118	121	CTGATGT	63	69	CTGA	35	38	-22	-0.25	0.999950528144836	expressed_CD_snoRNA	GCGTTGTGATGATGACTCTTTGCCGTTTACCCAGCTGATTTCTGTGATGAGTAACACTGTATCTGATGTGCCAGCTCATCAGTAGGTGGCACATCAAACTGGGAAGATCTTTCGTTTCTGATTTGA
	CD_94092	gallus_gallus	592.068493150685	25	530052	530125	-	0.999874830245972	8	ATTTTCA	6	12	CTGC	66	69	CTCACGA	41	47	GTGA	28	31	-124	-0.32	0.996436834335327	CD_snoRNA_pseudogene	TCTTGATTTTCAGTACGAATACAGACCGTGAAAGCGGGGCCTCACGATCCTTCTGAGGATCTGAGCTGCCCCAT
	CD_94664	gallus_gallus	484.194117647059	27	3785373	3785458	-	0.999953746795654	3	GTGATGA	6	12	CGGA	78	81	AAGCTGA	57	63	CTGA	29	32	-86.1	-0.3	0.999910116195679	expressed_CD_snoRNA	GGTCTGTGATGAGACACCATGCACCACTCTGATGCTCCGTGATGCATGACTGATAGAAGCTGAGACCTGGGGCTGCACGGAGCCCA
	CD_105112	gallus_gallus	286.361386138614	4	45904889	45904990	+	0.999932885169983	4	ATGATGA	6	12	CGGT	94	97	GAGCTGA	58	64	CTGA	33	36	-199.8	-0.4	0.999934434890747	expressed_CD_snoRNA	GTCCGATGATGAACCTCAATGCTGTTCACATCCTGACACGCCGTGACGAGCGCTGTCGAGCTGAGGACGGCCGGCCCCGCTCCCCTCGCACGGCGGTTCCGG
	CD_115401	gallus_gallus	87.7732558139535	6	36037349	36037435	+	0.999720275402069	5	CTGATGA	6	12	CTGA	79	82	GGGCTGC	45	51	CTGC	27	30	-133.2	-0.29	0.997623383998871	expressed_CD_snoRNA	GCTGACTGATGATTTGCTCTCCTACACTGCTTCAGAGCTTGTCAGGGCTGCATTTGTCAGTGCCCTGTTGTGGCATTTCTGAACCGC
	CD_119494	gallus_gallus	45.4707792207792	8	7415221	7415375	+	0.999982118606567	6	GGGATAG	6	12	CTCA	147	150	GTGAGGA	87	93	CTGC	50	53	-13.6	-0.29	0.999884128570557	expressed_CD_snoRNA	GCTGGGGGATAGATTTGGGCTCCCTTGTGGAAGATGGGAGTGTTGCAGTCTGCTGTAAATGATGTTGAATCAGGTCTCTGATCCCAGTGAGGATAAAACTTGACTAAACGCTGATACAGTATTTGACTGAGCTGGTTGTTCTTGAGCTCAGGATT
	CD_119495	gallus_gallus	441.691176470588	8	7415737	7415805	+	0.998739063739777	7	GTGATGA	6	12	CTGA	61	64	NNNNNNN	0	0	CTGA	25	28	-117	-0.15	0.999940872192383	expressed_CD_snoRNA	CCTGTGTGATGAGACATGAATACACTGACTTCAATCATGGAGGTCTGCAATTAGCTCTATCTGACTTCA
	CD_1245	homo_sapiens	183.772179627601	1	26980287	26980370	+	0.999897003173828	4	GTGATGA	6	12	CAGA	76	79	CTGAGGA	44	50	GTGA	30	33	-44.8	-0.26	0.676737010478973	expressed_CD_snoRNA	GGTTGGTGATGACATTGCCAAGGCAACGGGTGACTGGAAGGGCCTGAGGATTACAGTGAAACTGACCAGTCAGAACAGACAGGC
	CD_1954	homo_sapiens	67.12	1	44772652	44772702	+	0.99998414516449	13	GGGATCA	6	12	CTGA	43	46	NNNNNNN	0	0	NNNN	0	0	-16	-0.3	0.999548614025116	CD_snoRNA_pseudogene	CTTTAGGGATCATTTCTATAGTTTGTTGCTAGGGAAGTTTCTCTGAACATG
	CD_4249	homo_sapiens	359.009361911801	1	96447877	96447976	+	0.999925255775452	6	AGGATGT	6	12	CTGA	92	95	CTGCTCA	75	81	CTGG	30	33	-38.4	-0.32	0.999634385108948	expressed_CD_snoRNA	TGTCAAGGATGTTCATCGTGGCAACGTTGCTGGTGACAGCAAAAATGACCCACCAATGGAAGCAGCTGGCTTCACTGCTCAGGTGATTATCCTGAACCAT
	CD_5970	homo_sapiens	14.3191275167785	1	157711163	157711312	+	0.999472677707672	6	TTGCTGA	6	12	TTGG	142	145	ATGATAA	103	109	GTGA	43	46	-42.6	-0.17	0.999941349029541	expressed_CD_snoRNA	TACTATTGCTGAGGCCAAGTACATTTAGTATGGCATCGAGTTGTGATATAGTTTTACTTTGATGTGCATTTTGAATTTCAGCTACACCTAGATAGACATAAAATGATAATTAAAATGCTGTAACCAACTTATCTAATAAAATTGGCAACC
	CD_13801	homo_sapiens	14.2222617354196	1	80090396	80090472	-	0.999968528747559	4	ATGATGG	6	12	CTAA	69	72	ATGATGC	41	47	CTGG	24	27	-8	-0.25	0.999955654144287	expressed_CD_snoRNA	TTTTAATGATGGATAAACTTGTGCTGGTGTTTTGGATCTTATGATGCTGAGCATGTTCTGCACTGGTGCTAATGTCT
	CD_33169	homo_sapiens	57.5145833333333	10	118932738	118932822	-	0.999967694282532	6	AGGATGA	6	12	CTGA	77	80	AGAATGG	45	51	GTGT	24	27	-135	-0.23	0.999735295772552	expressed_CD_snoRNA	AATAAAGGATGATGTCTTCCTTAGTGTTCCTTGCATTTTGGGACAGAATGGAATCTCAGACCTTGTGAAGGTGACTCTGACTCCT
	CD_37079	homo_sapiens	90.287	11	71669740	71669815	+	0.999839901924133	4	ATGATGA	6	12	CTGA	68	71	CTGAAGA	42	48	TTCA	29	32	-8.4	-0.16	0.989748418331146	CD_snoRNA_pseudogene	GCAGAATGATGAAGTTGCATTTAGAAAATTCAAGCTGATTACTGAAGATGTTCAGGGCAAAAACTGCCTGACTAAC
	CD_40221	homo_sapiens	32.2581481481482	11	3550224	3550299	-	0.99992573261261	2	ATGATGA	6	12	CTGA	68	71	CTGAAGA	42	48	CTGA	35	38	-20	-0.18	0.695624947547913	expressed_CD_snoRNA	GCGGAATGATGAAGTTGCATTTAGAAAATTCAAGCTGATTACTGAAGATGTTCAGGGCAAACACTGCCTGACTAAC
	CD_83241	homo_sapiens	129.48388904455	15	72379505	72379588	-	0.978081285953522	4	GTGATGA	6	12	CAGA	76	79	CTGAGGA	44	50	GTGA	30	33	-22.8	-0.25	0.925681889057159	CD_snoRNA_pseudogene	GGTTGGTGATGACATTGCCAAGGCAACGGGTGACTGGAAGGGCCTGAGGATTACAGTGAAACTAACCACTCAGAACAGACAGGC
	CD_84850	homo_sapiens	58.561052631579	16	5270394	5270469	+	0.999214291572571	4	ATGATGA	6	12	CTGA	68	71	CTGATTA	35	41	TTCA	29	32	-39.2	-0.19	0.935892343521118	expressed_CD_snoRNA	GCAGAATGATGAAGTTGCATTTAGAAAATTCAAGCTGATTACTGAAGATGTTCAGGGCAGAAACTGCCTGACTAAC
	CD_95833	homo_sapiens	4976.33748473749	17	2329127	2329218	-	0.999980330467224	6	CTTAAGA	6	12	CTGA	84	87	GTGATGC	62	68	TTTA	25	28	-96.3	-0.19	0.999918341636658	expressed_CD_snoRNA	TCTGGCTTAAGAGCCAATGATGTTTTTATTCAAAATGTCTGAACCTGTCTGAAGCATCCCAGTGATGCAACTTCTGTGTGATACTGAGGCTT
	CD_95834	homo_sapiens	1044.69554726914	17	2330267	2330364	-	0.999981999397278	4	ATGATGG	6	12	ATGT	90	93	GTGATGC	51	57	CTGA	28	31	-19.2	-0.18	0.999940395355225	expressed_CD_snoRNA	AGTCAATGATGGTTTTATTCATATCGTCTGAACCTGTCTGAAGCATCTCAGTGATGCAATCTCTGTGTGGTTCTGAGACTTCTCCAAGTATGTTTTTC
	CD_101468	homo_sapiens	4453.10559495666	18	49814362	49814443	+	0.999963521957397	1	ATGATGA	6	12	CTGA	74	77	GTGATGG	48	54	CTGA	30	33	-138.4	-0.26	0.999674797058106	expressed_CD_snoRNA	GGCCGATGATGACGAGACCACTGCGCAATCTGAGTTCTGGGAACCAGGTGATGGAGTATGTTCTGAGAACAGACTGAGGCCG
	CD_113971	homo_sapiens	98.8448795180723	2	44270743	44270826	+	0.999147295951843	4	GTGATGA	6	12	CAGA	76	79	CTGAGGA	44	50	GTGA	30	33	-29.6	-0.22	0.982812106609344	expressed_CD_snoRNA	GGTTGGTGATGACATTGCCAAGGTAACGGGTGACTGGAAGGGCCTGAGGATTACAGTGAAACTGACCATTCAGAACAGACAGGC
	CD_132493	homo_sapiens	133.007317073171	2	180873199	180873289	-	0.999307870864868	4	GCGATGA	6	12	CTGA	83	86	ATGAGGA	57	63	CTTT	28	31	-12.8	-0.18	0.999913096427918	expressed_CD_snoRNA	TGACCGCGATGATGTGGCTTTGAAGAACTTTGCCAAATACTTTCTTCACCAATCTCATGAGGAGAGGGGACATGCTGAGAAACTGATGAAG
	CD_160101	homo_sapiens	7.3358024691358	3	39359971	39360052	-	0.999932646751404	6	ATGATGC	6	12	CTGA	74	77	ATGGCCA	51	57	CAGT	28	31	-22	-0.12	0.999899387359619	expressed_CD_snoRNA	GTTTTATGATGCATTGTTATCATTAACCAGTCTTTTACTACTAAACTTAAATGGCCAATTGAAACAAACAGTTCTGAGACCA
	CD_161879	homo_sapiens	55.7153333333333	3	75542634	75542709	-	0.999331593513489	4	ATGATGA	6	12	CTGA	68	71	CTGATTA	35	41	TTCA	29	32	-49	-0.16	0.938403964042664	expressed_CD_snoRNA	GCAGAATGATGAAGTTGCATTTAGAAAATTCAAGCTGATTACTGAAGATGTTCAGGGCAAAAACTGCCTGACTAAC
	CD_163086	homo_sapiens	43.7978303747535	3	101457206	101457310	-	0.999353110790253	4	ATGATGA	6	12	TTGA	97	100	ATGAGGC	57	63	TTGA	39	42	-24	-0.24	0.737792074680328	CD_snoRNA_pseudogene	GGATGATGATGATGAAGTTCCTGATCTTGTGGAGAATTTTGATGAGGCTTCCAAGAATGAGGCAAACTGAATTGAGTCAACTTCTGAAGATAAAACTTGAAGAAG
	CD_205498	homo_sapiens	195.677780891006	6	37091434	37091517	+	0.999784529209137	4	GTGATGA	6	12	CAGA	76	79	CTGAGGA	44	50	GTGA	30	33	-26.4	-0.24	0.965312361717224	expressed_CD_snoRNA	GGTTGGTGATGACATTGCCAAGGCAACGGGTGACTGGAAGGGCCTGAGGATTACAGTGAAACTGACCATTGAGAACAGACAGGC
	CD_210749	homo_sapiens	179.165656565657	6	146604457	146604534	+	0.999972939491272	6	GAGATGT	6	12	CTGA	70	73	GGGTGGA	40	46	CTGG	32	35	-9	-0.25	0.956603348255158	expressed_CD_snoRNA	AACTTGAGATGTATGAAGGCTTTTGGTCTCCCTGGGAGTGGGTGGAGGCAGCCAGGGCTTACCTGTACACTGACTTTA
	CD_212454	homo_sapiens	13.6339850488787	6	6794893	6794987	-	0.998789966106415	3	ATGATGA	6	12	CTGA	87	90	AGAATGA	57	63	CAGA	24	27	-17.1	-0.2	0.999797165393829	expressed_CD_snoRNA	AGAGGATGATGATAATGAAGTTCCAGATCTTGTGGAGAATTTTGATGAGGCTTCCAAGAATGAGGCAAACTGAATTGAGCCAACTTCTGAAGAAG
	CD_213776	homo_sapiens	184.79184824404	6	33400351	33400434	-	0.999046385288238	4	GTGATGA	6	12	CAGA	76	79	CTGAGGA	44	50	GTGA	30	33	-22.8	-0.24	0.562128663063049	CD_snoRNA_pseudogene	GGTTGGTGATGACATTGCCAAGGCAACGGGTGACTGGAAGGGCCTGAGGATTACAGTGAAACTGACCATTGAGAACAGACAGGC
	CD_25477	macaca_mulatta	1571.64210526316	14	11340185	11340280	+	0.999829530715942	3	ATGATGA	6	12	CTTA	88	91	CTGAGGA	59	65	CTGA	34	37	-91.7	-0.2	0.999827086925507	expressed_CD_snoRNA	TCCCTATGATGAGGACCTTTTCACAGACCTGTACTGAGCTCCGTGAGGATAAGTGACTCTGAGGAGATGGGCCCTGCAAGCCTCCTACTTAGCCGT
	CD_35086	macaca_mulatta	246.192307692308	16	72964800	72964878	+	0.999953866004944	2	ATGATGA	6	12	CTGA	71	74	GTGTGGA	54	60	CTGA	30	33	-212.3	-0.24	0.992348670959473	expressed_CD_snoRNA	AGTCCATGATGATGTCAAGTTATCCCTGTCTGAAGGCAAAGAAAGGCCTTTCAGTGTGGACTTTGAATATCTGAATCTC
	CD_69560	macaca_mulatta	445.970588235294	5	50792407	50792475	+	0.999795496463776	5	GTGATTA	6	12	CTTA	61	64	GTTGTGA	44	50	CTGT	26	29	-114	-0.17	0.999938249588013	expressed_CD_snoRNA	ATCCAGTGATTAAACCTTTTCACTGCTGTTCACATAATGAACTGTTGTGATTATTGAATACTTAAATGA
	CD_115136	macaca_mulatta	2165.65053763441	10	64038560	64038653	+	0.999963521957397	2	ATGATGA	6	12	CTGA	86	89	AGGATTA	57	63	CTGA	25	28	-44.4	-0.13	0.999918818473816	expressed_CD_snoRNA	GATTAATGATGAGATATAACTTCACTGAAACTGATGATGAGTTTATGTAATTAAGCAGGATTACTCTGAGATCCAGCGTGGCTGACTGATGAAA
	CD_140094	macaca_mulatta	1393.01764705882	14	116034995	116035080	-	0.999955773353577	3	ATGATGA	6	12	CTGA	78	81	GTGTTGG	51	57	CAGA	40	43	-91	-0.28	0.999892473220825	expressed_CD_snoRNA	TCACAATGATGAATGGTCCAAAACATTCGCGGTTTCCACCAGAATTCAAGGTGTTGGCAACTACCTTCCTTGGATGTCTGAGTGAC
	CD_188165	macaca_mulatta	142.256944444444	5	50794670	50794742	+	0.999883651733398	4	ATGATTA	6	12	ATGA	65	68	GTGATTA	48	54	CTGC	24	27	-46.2	-0.25	0.999899387359619	expressed_CD_snoRNA	GTCCAATGATTAAACTTTTTCCACTGCTGTTCACATCATGATTTGTTGTGATTAATGTATGTGGATGAGGACA
	CD_212050	macaca_mulatta	231.191860465116	8	44409229	44409315	+	0.999862432479858	5	GAGATGA	6	12	TTGA	79	82	TTGCTGA	51	57	ATGA	34	37	-43.2	-0.12	0.999750316143036	expressed_CD_snoRNA	TGGCTGAGATGATTATTGGTATGTCCTACAAGCATGAATTAAATAACACCTTGCTGAAGTTTGCGTGGAACTAGAATATTGAACGTA
	CD_228712	macaca_mulatta	772.368686868687	X	106980783	106980882	-	0.999956607818604	5	GTGATGA	6	12	TTAA	92	95	GTTCTGA	64	70	GTGA	46	49	0	-0.19	0.537999451160431	CD_snoRNA_pseudogene	TCCTGGTGATGACAGATGACATTGTCAGTCAATCCCCATGTGGTAGTGAGGGCATGTCCTGCAGTTCTGAAGAAATTCAATGGATTTTTTTTTAATTTAA
	CD_134	schizosaccharomyces_pombe	148.628099173554	I	4937053	4937174	-	0.99990725517273	4	ATGATGA	6	12	TTTA	114	117	ATGATTA	65	71	CTGG	24	27	-18.9	-0.18	0.999953150749206	expressed_CD_snoRNA	ATTGAATGATGATGAACAATATGCTGGCACCCGTCTCATCTCTTCGTTATTGTCGAAAGAAATGATGATTATTTTGCTGGACACCAAATACGCTGGGGTCCCTGATTTCAATATTTAGTTTA
	CD_254	schizosaccharomyces_pombe	2355.68115942029	II	3874669	3874761	-	0.999961376190186	5	ATGATGA	6	12	CTCA	85	88	TTTAGGA	58	64	CGGA	43	46	-20.4	-0.15	0.999898672103882	expressed_CD_snoRNA	AGTTGATGATGATCATTTCTGTTCCTAGTAGGGCATTCGATGCGGACACTTTTGTATTTTAGGAATTCTTCGTTGCTGAACTAACTCAATAAT
	CD_261	schizosaccharomyces_pombe	194.798611111111	II	4239149	4239245	-	0.999957084655762	3	ATGATGA	6	12	CTGA	89	92	TCGATGA	60	66	CTTA	37	40	-54	-0.14	0.999944448471069	expressed_CD_snoRNA	TATATATGATGATTTCCAATATCTGGCACCTCTTGTCTTATGGGATTCTTAAAAGTTTCTCGATGAACTTAACCTTTTGGAACTATATCTGATATCA
	CD_358	schizosaccharomyces_pombe	717.250793650794	I	3177924	3178029	+	0.999827206134796	5	ATGATGA	6	12	CTGA	98	101	GTTATTG	45	51	CCAA	27	30	-51	-0.16	0.999952435493469	expressed_CD_snoRNA	GCGAAATGATGACTTTAGGCATTTGTCCAAAGGATACAACTTCAGTTATTGAATTAGTACCACTGTAGACAAAACCCTAGCTACCTTTTAATTTTGTCTGATCGTG
	CD_505	schizosaccharomyces_pombe	15395.7587301587	I	5369837	5369942	-	0.9999760389328	4	ATGATGA	6	12	CTGA	98	101	CTGATTC	55	61	TTGA	26	29	-23	-0.21	0.999948859214783	expressed_CD_snoRNA	TTTGTATGATGACTATAATTTGCGATTGAGCGATGGTATTGCTCGGGATCTTGCCTGATTCCCATATGGGCTCCATCAGTATGCGACAAATAATCTTCTGATTGAT
	CD_531	schizosaccharomyces_pombe	7529.43636363636	II	1308236	1308346	+	0.999227643013	5	ATGATAT	6	12	CTGA	103	106	GTGGAGA	71	77	ATGA	44	47	-105.3	-0.22	0.999953150749206	expressed_CD_snoRNA	TTCTGATGATATTATTATGTCTTCTTTACCCGTCCTATCGACTATGACGATAACTTTGTCTCCACTATAGGTGGAGACCATACTTGCCAGTATCTTCGATGTCTGAATTGT
	CD_639	schizosaccharomyces_pombe	4602	II	2162349	2162443	-	0.999973297119141	3	GTGATGA	6	12	CTGA	87	90	GTGACCA	68	74	CTTA	25	28	-22.5	-0.17	0.999858856201172	expressed_CD_snoRNA	CTATTGTGATGACAAAAGAAGAAGCTTAACATTTTATATAGGAAGTGCCGTCTGAGAGTTCTGCTCGGTGACCAAGCTAATTCATTCTGAGAAAT
	CD_757	schizosaccharomyces_pombe	1122.17695473251	III	950556	950637	-	0.999955415725708	2	ATGATGA	6	12	CTGA	74	77	GTGACGA	42	48	CCGA	33	36	-21	-0.11	0.999947547912598	expressed_CD_snoRNA	TTACTATGATGAGCAATTTGTGTCGCCCCTATCCGAAATCTGTGACGATTGACCCGGAAGCCAAATCCGATCTCTGAATATT
	CD_242	tetrahymena_thermophila	432.114457831325	chr_022	660238	660321	-	0.999976277351379	5	ATGATGA	6	12	TTGA	76	79	ATGTTTT	43	49	ATGA	24	27	0	-0.1	0.999951124191284	expressed_CD_snoRNA	CTTAAATGATGATTTATTTTTTCATGACAAGTTTTACCATGGATGTTTTGTCATAGTTACACTGATTAAATAAGCTTGATATTT
	CD_461	tetrahymena_thermophila	7011.3686440678	chr_049	119038	119156	-	0.999967217445374	5	ATGATGA	6	12	ATAA	111	114	ACGCTGA	61	67	CTGT	25	28	-11	-0.15	0.998356401920319	CD_snoRNA_pseudogene	ATTATATGATGATAACTTACAGACCTGTTCTTAAATATGTGAGGACAAAATCCATAGCCAACGCTGACAAATATTTTTGCTTATTAACCATTTTAGGCAGTGATGTAAAAATAAATATA
	CD_831	tetrahymena_thermophila	1432.6894977169	chr_083	747334	747407	+	0.999980092048645	3	ATGATGA	6	12	CTGA	66	69	ATGTTAA	41	47	ATGA	24	27	-56.8	-0.1	0.999952435493469	expressed_CD_snoRNA	TATTAATGATGATTTTTTTGTTCATGAGATACGTCAATGTATGTTAAACAATGAGCTTTTTAATTCTGACTTAT
	CD_1486	tetrahymena_thermophila	11659.2803030303	chr_143	88037	88103	+	0.99991500377655	2	ATGATGA	6	12	CTGA	59	62	ATGATTA	36	42	ATGA	29	32	-4.8	-0.09	0.99988579750061	expressed_CD_snoRNA	GTTTAATGATGAAAAACAGCACGTCAGTATGACTTATGATTAAAAACAATTGTTCCTTCTGACCTTT
	CD_1643	tetrahymena_thermophila	159397.325396825	chr_169	486440	486524	+	0.999975323677063	4	ATGGTTT	6	12	CTGA	77	80	GTGCTGA	48	54	CTGA	27	30	-16.8	-0.23	0.999953508377075	expressed_CD_snoRNA	GGATGATGGTTTAAACTTTCGTTCTACTGAAGCATAACATTTCGGTTGTGCTGATTGAGGATATCTTTGTTATAAACTGACAAAT
	CD_1892	tetrahymena_thermophila	8012.10130718954	chr_003	64064	64166	+	0.999899983406067	7	CTGATGA	6	12	TTCA	95	98	ATTACAA	52	58	CTAA	30	33	-26.1	-0.11	0.999912619590759	expressed_CD_snoRNA	ATCAACTGATGACAAATTTATCCCGTATGCTAAAAGCTATGATGGAATTAGATTACAATTCTCTGAAAATATCTTCTTTTTTTAAATAAATAATTTCAGGTTG
	CD_1951	tetrahymena_thermophila	1876.26860841424	chr_007	192345	192448	+	0.999979376792908	2	ATGATGA	6	12	CTGA	96	99	GTGATGT	76	82	ATGA	24	27	-170.5	-0.15	0.99992299079895	expressed_CD_snoRNA	ATTATATGATGAATCAGGTTTAAATGAGACTTAATTCTAAGTTGCTTTTTAAGTGACTGTTTGATTTAAGTATCTGTGATGTTTTCTAGCCAGGTCTGAAAAAA
	CD_2117	tetrahymena_thermophila	241378.815068493	chr_022	659748	659821	-	0.99997079372406	3	ATGATGA	6	12	CTGA	66	69	ATGTTGA	47	53	ACGA	26	29	-65.6	-0.15	0.999898552894592	expressed_CD_snoRNA	TTGGGATGATGATCATAAATTCTCGACGACGGTCTTCATAATATACATGTTGATATAGAGGATTCCTGACACAA
	CD_2614	tetrahymena_thermophila	3336.94505494506	chr_065	380659	380750	+	0.99993896484375	5	ATGATGA	6	12	TTTA	84	87	ATACTGA	60	66	TTGA	29	32	-7.2	-0.06	0.999943137168884	expressed_CD_snoRNA	AAGTAATGATGAAAATTTTCTGACACCGTTGATATTTTATGAAAATAAACTCTACTAGCATACTGATTACTTAGATTATTCATTTTATTCAA
	CD_2615	tetrahymena_thermophila	11215.8051643193	chr_065	380970	381041	+	0.999974608421326	2	ATGATGA	6	12	CTGA	64	67	TTGAAGA	40	46	CTGA	30	33	-225.6	-0.12	0.999941825866699	expressed_CD_snoRNA	ATTTTATGATGAATATTTGTCTCGTTCGTCTGAATTCTATTGAAGAAATCACATAACGGAAGCCTGATTAAA
	CD_2982	tetrahymena_thermophila	7301.15492957747	chr_096	272834	272905	+	0.999798834323883	4	ATGATGC	6	12	CTGA	64	67	ATGATTC	36	42	ATGA	26	29	-112	-0.09	0.999946236610413	expressed_CD_snoRNA	ATCAAATGATGCATTTTATTTTTGTATGATTACTTATGATTCTAAATAATCACCATCTTTCGACTGATAAAA
	CD_3056	tetrahymena_thermophila	1082.02745098039	chr_099	1393879	1393964	-	0.999982476234436	2	AGGATGA	6	12	CTGA	78	81	ATGATTA	51	57	CTGA	29	32	-137.2	-0.12	0.999946713447571	expressed_CD_snoRNA	AGTTTAGGATGACAAATTTCCCGTGTTTCTGAAACACATTATTTAAATTCATGATTAAAACCTTTGTTGAGTTTTCGCTGACTCTT
	CD_3335	tetrahymena_thermophila	1371.34848484849	chr_118	110473	110561	-	0.999976992607117	5	CTGATGA	6	12	ATGA	81	84	ATACTGA	57	63	ATGA	32	35	-7.2	-0.09	0.999945044517517	expressed_CD_snoRNA	AATTCCTGATGATAATATTTCCGTGTTTCACATGAAACTAAATGATTACATTCGAAATACTGAACTATATAATATTTTTTATGAACTTA
	CD_3717	tetrahymena_thermophila	15051.3464912281	chr_143	101296	101372	-	0.999924778938293	4	ATGATGA	6	12	CTGA	69	72	TTGTTGA	39	45	TTCA	26	29	-9.2	-0.05	0.999903798103332	expressed_CD_snoRNA	ATCCGATGATGACAAAAATGCACCATTCATAAATTAAGTTGTTGAGAACTTTAAAACCCAAAACCTGTCTGATTCAT
